# Whole genome sequencing of nearly isogeneic WMI and WLI inbred rats identifies genes potentially involved in depression

**DOI:** 10.1101/2020.12.04.411769

**Authors:** Tristan de Jong, Panjun Kim, Victor Guryev, Megan Mulligan, Robert W Williams, Eva E Redei, Hao Chen

## Abstract

**Background:** The WMI and WLI inbred rat substrains were generated from the stress-prone, and not yet fully inbred, Wistar Kyoto (WKY) strain using bi-directional selection for immobility in the forced swim test followed by over 38 generations of inbreeding. Despite the low level of genetic diversity among WKY progenitors, the WMI substrain is more vulnerable to stress relative to its WLI control substrain. Here we quantify numbers and classes of sequence variants distinguishing these substrains and test the hypothesis that they are nearly isogenic.

**Results:** The WLI and WMI genomic DNA were sequenced using Illumina xTen, IonTorrent and 10X Chromium technologies to obtain a combined coverage of over 100X. We identified 4,296 high quality homozygous SNPs and indels that differ between the WMI and WLI substrains. Gene ontology analysis of these variants showed an enrichment for neurogenesis related pathways. In addition, high impact variations were detected in genes previously implicated in depression (e.g. *Gnat2*), depression-like behavior (e.g. *Prlr, Nlrp1a*), other psychiatric disease (e.g. *Pou6f2, Kdm5a, Reep3, Wdfy3*) or stress response (e.g. *Pigr*).

**Conclusions:** The high coverage sequencing data confirms the near isogenic nature of the two substrains, which combined with the variants detected can lead to the identification of genetic factors underlying greater susceptibility for depression, stress reactivity, and addiction.
