## Supplemental Table 1. for "Whole genome sequencing of nearly isogeneic WMI and WLI inbred rats identifies genes potentially involved in depression"

### Sheet: Sheet1
	WLI	WMI
UTR_3_PRIME	12	11
UTR_5_PRIME	3	4
DOWNSTREAM	177	117
EXON	26	10
INTERGENIC	1440	1334
TRANSCRIPT	1	5
INTRON	870	802
SPLICE_SITE_ACCEPTOR	0	0
SPLICE_SITE_DONOR	1	4
SPLICE_SITE_REGION	3	4
UPSTREAM	177	128
Total (overlap possible)	2695	2404
